# Defining the genetic determinants of CD8^+^ T cell receptor repertoire in the context of immune checkpoint blockade

**DOI:** 10.1101/2024.11.04.618564

**Authors:** Esther S. Ng, Orion Tong, Chelsea Taylor, Robert Watson, Bo Sun, Gusztav Milotay, Sophie MacKay, James J Gilchrist, Martin Little, Benjamin P Fairfax, Yang Luo

## Abstract

CD8^+^ T cells play a central role in the cancer response to immune checkpoint blockade (ICB) treatment, with activity predicated upon antigen recognition by the associated T cell receptor (TCR) repertoire. The contribution of genetic variation to this in cancer treatment is under-explored. We have conducted a genome-wide and human leukocyte antigen (HLA)-focused analysis of CD8^+^ T cell TCR repertoire to identify genetic determinants of variable gene (V-gene) and CDR3 K-mer usage from samples taken prior to and after ICB treatment (n=250). We find 11 genome-wide significant *cis* associations and 10 *trans* associations, primarily to the HLA, with V-gene usage meeting permuted P-value thresholds. Notably, TCR clones containing V-genes associated with HLA were less likely to be persistent across treatment. In a single-cell experiment, we find cells with HLA-matched TCR clones have increased tumor reactivity expression profiles and patients with HLA-matched TCR clones have improved overall survival. Our work indicates a complex relationship between genotype and TCR repertoire in the context of treatment with ICB, which has novel implications for understanding determinants of treatment response and patient outcomes.

**One Sentence Summary:** TCR repertoire is strongly associated with specific HLA alleles in cancer patients, but immune checkpoint blockade influences this association.
