## Supplementary Tables for "Defining the genetic determinants of CD8^+^ T cell receptor repertoire in the context of immune checkpoint blockade"

### Sheet: Supp Table 1
Supplementary Table 1 - Cohort characteristics.
Cohort Size	N = 250
Age	Median	Range
	66.5	18-96
Gender	M	F
	145	105
Cancer type	Melanoma	Renal	Colorectal
	231	17	2
ICB status	Pre-ICB treatment	Post-ICB treatment
	N = 250	N = 179
Treatment	single agent immune checkpoint blockade	combined immune checkpoint blockade
	102	147

### Sheet: Supp Table 2
Supplementary Table 2 - GWAS of V-gene usage showing cis associations at the TRV gene loci.
Vgene	SNP	CHR	POS	BETA	P	SE	MAF
TRBV28	rs4726571	7	142716955	-0.957	2.12e-40	0.059	0.44
TRBV7-3	rs17304	7	142386323	-1.019	5.97e-35	0.0698	0.264
TRBV30	rs17163745	7	142818125	-0.966	2.3e-29	0.0747	0.33
TRBV4-1	rs4726517	7	142310863	-0.897	3.48e-29	0.0697	0.402
TRBV4-2	rs2855836	7	142342129	-0.742	1.68e-15	0.087	0.464
TRBV9	rs17304	7	142386323	-0.743	1.95e-15	0.0873	0.264
TRBV11-3	rs6974518	7	142621257	1.143	2.87e-15	0.1353	0.084
TRBV4-3	rs361489	7	142358936	0.571	9.83e-12	0.0797	0.492
TRBV10-2	rs17249	7	142400325	-0.657	6.5e-11	0.096	0.456
TRAV26-2	rs1023437	14	22245256	-1.035	4.88e-27	0.0847	0.222
TRAV38-1	rs7155927	14	22263097	-0.745	9.36e-13	0.0988	0.116

### Sheet: Supp Table 3
Supplementary Table 3 - MHC association analysis V-gene usage.
Vgene	SNP	CHR	POS	BETA	P	SE	FRQ
TRBV19*00	rs2250287	6	31362474	0.759656	7.93175e-13	0.100334	0.182
TRBV9*00	rs1071816	6	31356759	0.570316	3.83422e-09	0.0932272	0.26
TRBV5-6*00	rs1131156	6	31357118	0.519303	3.84026e-09	0.0848923	0.498
TRBV2*00	rs7760172	6	29830074	1.16615	2.76789e-07	0.220485	0.032
TRBV10-3*00	AA_DRB1_60_Y	6	31356925	-0.563018	2.13823e-07	0.105404	0.192
TRAV12-2*00	HLA_A*02	6	29941260	0.688646	3.04272e-13	0.0891502	0.288
TRAV39*00	rs2735069	6	29980705	-0.759857	9.26382e-09	0.127634	0.11
TRAV4*00	rs709054	6	31356309	0.581777	3.61137e-08	0.102175	0.23
TRAV9-2*00	rs709053	6	31356300	0.588368	5.09424e-08	0.104561	0.362
TRAV27*00	rs10947210	6	31449965	0.885294	7.56344e-08	0.159529	0.076

### Sheet: Supp Table 4
Supplementary Table 4 - Omnibus test of TCR V gene usage vs HLA amino acid positions
TRBV gene	P-values	HLA_gene	Amino acid position	Exon
TRBV19	5.07843e-11	B	45	exon2
TRBV5-6	3.80391e-09	B	-11	exon1
TRBV9	2.00277e-08	B	74	exon2
TRBV10-3	9.34998e-07	DRB1	60	exon2
TRBV7-6	2.21298e-06	B	66	exon2
TRBV4-3	2.39846e-06	A	77	exon2
TRBV2	2.8509e-06	A	73	exon2
TRAV12-2	2.93301e-13	A	74	exon2
TRAV4	4.67065e-09	B	163	exon3
TRAV27	2.09765e-06	B	147	exon3
TRAV9-2	2.12803e-06	B	163	exon3
TRAV22	3.20164e-06	B	77	exon2

### Sheet: Supp Table 5
Supplementary Table 5 - Single cell analysis of V-gene usage vs variants cis to the TRV genes pseudobulked according to cell type
		All CD8 cells together			All CD4 cells together			CD8 TEMRA CMC1			CD8 TEMRA			CD8 TEM			CD8 Naïve			CD8 TCM CCL5			CD8 TCM			CD8 Proliferating
	SNP	beta	pv	se	beta	pv	se	beta	pv	se	beta	pv	se	beta	pv	se	beta	pv	se	beta	pv	se	beta	pv	se	beta	pv	se
TRAV26-2	rs1023437	-0.116108	0.227029	0.0948546	-0.175171	0.0814636	0.098289	-0.042979	0.701811	0.111539	0.122753	0.299587	0.116941	-0.118074	0.30142	0.112946	-0.183123	0.125612	0.117287	-0.205582	0.123398	0.13099	-0.22038	0.128541	0.142208	0.0248783	0.865854	0.146225
TRAV38-1	rs7155927	-0.112923	0.442815	0.145898	-0.0148604	0.932421	0.174265	-0.405395	0.0358573	0.187386	-0.0648415	0.708501	0.172312	-0.142093	0.458765	0.190139	0.289935	0.135139	0.190483	-0.0410307	0.817885	0.177171	0.0426433	0.846976	0.219646	-0.00897652	0.954986	0.157921
TRBV28	rs4726571	-0.339021	0.00411582	0.112382	-0.320321	0.00550602	0.109837	-0.228712	0.0765458	0.126169	-0.489489	5.52944e-05	0.109649	-0.42583	0.000135318	0.102029	-0.236463	0.0699796	0.12732	-0.191805	0.216597	0.153097	-0.295401	0.00526778	0.100486	-0.0503246	0.704015	0.131444
TRBV7-3	rs17304	-0.256669	0.0170719	0.10379	-0.577833	0.000221819	0.143877	-0.096735	0.337346	0.0997507	-0.281853	0.0339479	0.12876	0.0288477	0.744078	0.0878237	-0.231343	0.140973	0.154315	-0.278388	0.0306923	0.124856	-0.144074	0.268404	0.128494	-0.185256	0.124826	0.117964
TRBV30	rs17163745	-0.173399	0.0221101	0.0732609	-0.0236073	0.846422	0.121184	-0.0573111	0.56809	0.0996547	-0.0700811	0.492836	0.101335	-0.226673	0.0691052	0.12172	-0.172029	0.210378	0.135341	-0.115821	0.237565	0.0967856	-0.325741	0.00535998	0.111052	-0.0662551	0.614841	0.130561
TRBV4-1	rs4726517	-0.164412	0.123448	0.104814	-0.260681	0.0302921	0.116536	0.0435701	0.750748	0.136325	-0.197295	0.098938	0.117042	-0.161308	0.105235	0.0975683	-0.151911	0.253649	0.131335	-0.104639	0.324753	0.105123	-0.246325	0.0665029	0.130828	0.250965	0.0544974	0.126377
TRBV4-2	rs2855836	0.0205141	0.802691	0.0816375	-0.201665	0.0678051	0.107764	0.22002	0.0827976	0.124011	-0.0594375	0.608155	0.115098	-0.0599201	0.590244	0.110479	0.0349857	0.712448	0.0943113	0.0383164	0.732395	0.111377	0.0805408	0.223673	0.0652348	-0.0349421	0.640702	0.074253
TRBV9	rs17304	0.0756373	0.44955	0.0991917	-0.132228	0.270484	0.118518	0.098683	0.403201	0.11694	-0.0631043	0.610144	0.122881	0.221784	0.096288	0.130564	-0.0522934	0.64237	0.111831	0.231827	0.0752474	0.127367	-0.00865808	0.951875	0.142624	-0.0817832	0.597012	0.153352
TRBV11-3	rs6974518	0.465553	0.000883912	0.131094	0.263475	0.0908959	0.152498	NA	NA	NA	0.0643241	0.657218	0.143969	0.0808003	0.601027	0.153425	0.469359	0.0142202	0.183838	0.307658	0.0496293	0.152585	0.215252	0.19327	0.162865	-0.0801149	0.46348	0.108144
TRBV19	rs2250287	0.0781656	0.391905	0.0904557	-0.0416865	0.735443	0.122609	0.112695	0.459086	0.150909	0.313557	0.06621	0.166449	-0.252993	0.136702	0.166964	-0.0287191	0.873356	0.179127	0.0323446	0.8146	0.137144	0.305106	0.0755256	0.167522	-0.0217995	0.900009	0.172307
TRBV4-3	rs361489	0.294835	0.00342906	0.0956473	0.23082	0.0610549	0.120144	0.0101626	0.932607	0.119505	0.0634662	0.589828	0.116867	0.234567	0.058027	0.120594	-0.0154972	0.885481	0.106979	0.076607	0.503621	0.113643	0.217336	0.0304554	0.097113	0.0737259	0.562603	0.126191
TRBV10-2	rs17249	-0.0129188	0.902959	0.105388	-0.139621	0.146428	0.0944789	-0.119462	0.262105	0.10519	0.0550026	0.690899	0.137416	0.120849	0.296474	0.114409	-0.151474	0.174978	0.109873	-0.0885987	0.473333	0.122541	-0.0252052	0.801219	0.0994948	-0.0515738	0.111382	0.0316217

### Sheet: Supp Table 6
Supplementary Table 6 - Single cell analysis of V-gene usage vs variants in the MHC pseudobulked according to cell type
		All CD8 cells together			All CD4 cells together			CD8 TEMRA CMC1			CD8 TEMRA			CD8 TEM			CD8 Naïve			CD8 TCM CCL5			CD8 TCM			CD8 Proliferating
V gene	MHC allele	beta	pv	se	beta	pv	se	beta	pv	se	beta	pv	se	beta	pv	se	beta	pv	se	beta	pv	se	beta	pv	se	beta	pv	se
TRBV19	rs2250287	0.0781656	0.391905	0.0904557	-0.0416865	0.735443	0.122609	0.112695	0.459086	0.150909	0.313557	0.06621	0.166449	-0.252993	0.136702	0.166964	-0.0287191	0.873356	0.179127	0.0323446	0.8146	0.137144	0.305106	0.0755256	0.167522	-0.0217995	0.900009	0.172307
TRBV9	rs1071816	0.00909104	0.928908	0.101351	0.162749	0.165046	0.115322	0.195276	0.123048	0.124252	-0.0344611	0.784005	0.124957	-0.0959793	0.478692	0.134356	0.0367286	0.763542	0.121335	-0.193669	0.160966	0.135928	0.0637554	0.67231	0.149698	0.168845	0.291376	0.157741
TRBV5-6	rs1131156	0.0227096	0.758115	0.0733144	0.00925507	0.937145	0.116709	0.11407	0.422362	0.140875	-0.0907576	0.470392	0.124645	0.066833	0.511719	0.101046	-0.0537901	0.573729	0.0949012	0.100815	0.350102	0.106796	0.178932	0.205506	0.139195	0.102745	0.361616	0.111229
TRBV2	rs7760172	0.00327231	0.989874	0.256457	0.0947798	0.782606	0.34145	-0.268478	0.2971	0.254504	0.258559	0.446997	0.33697	-0.091162	0.760996	0.29789	0.243635	0.500981	0.359057	0.256072	0.483952	0.362878	0.251331	0.396074	0.293191	-0.121455	0.78488	0.441725
TRBV10-3	HLA-DRB1 Y60	0.0419441	0.384077	0.0477386	-0.095461	0.408622	0.114446	0.12526	0.256933	0.109088	0.0324587	0.786046	0.118848	-0.148003	0.142221	0.0990815	-0.256429	0.143296	0.172073	0.0760298	0.397838	0.0890864	0.124486	0.28987	0.116167	-0.0843698	0.594549	0.157142
TRAV12-2	HLA_A*02	-0.109004	0.290507	0.101964	-0.0704865	0.662962	0.160663	0.0795668	0.568916	0.138651	0.00378672	0.980983	0.157961	-0.175632	0.155361	0.121537	0.116508	0.293315	0.109542	0.0569343	0.633044	0.118453	0.108289	0.262166	0.0953081	-0.239393	0.171109	0.171421
TRAV39	rs2735069	-0.135296	0.25208	0.116678	-0.118429	0.427742	0.147981	0.0708056	0.639131	0.149978	-0.0270474	0.891242	0.196671	-0.137664	0.423959	0.170605	-0.261896	0.129448	0.169484	0.0361276	0.825994	0.163401	-0.0341265	0.846229	0.174913	-0.282044	0.0433948	0.134713
TRAV4	rs709054	0.265282	0.0224496	0.112382	-0.0802201	0.56123	0.137044	0.144133	0.353532	0.15375	0.0861847	0.392019	0.0996967	0.392504	0.00636534	0.137137	-0.1733	0.12879	0.111952	0.206912	0.125355	0.132543	-0.119496	0.26847	0.106589	0.0256788	0.871374	0.15747
TRAV9-2	rs709053	0.122564	0.0919154	0.0712364	-0.039857	0.651936	0.0877705	0.276124	0.0474671	0.135496	-0.113652	0.330567	0.115517	0.144419	0.205049	0.112308	0.0215404	0.775988	0.0752356	0.0599763	0.60252	0.114372	0.101627	0.370236	0.112231	0.0504671	0.699428	0.129672
TRAV27	rs10947210	-0.020595	0.897661	0.159264	-0.293708	0.120048	0.185345	0.229755	0.209643	0.180518	-0.0045211	0.981819	0.197272	0.0799158	0.665549	0.18366	-0.391652	0.0585479	0.201668	0.101144	0.591565	0.187184	0.780287	0.000258027	0.195893	0.407016	0.038076	0.189027

### Sheet: Supp Table 7
Supplementary Table 7 - Association between V-genes and HLA alleles for 3 different groups of clones (Persistent - seen before an after treatment, Unstable - only seen before treatment, Novel - seen only after treatment). The table shows all HLA-V-gene pairs that were significant in the pre-treatment cohort (Supp Table 3)
		Persistent		Unstable		Novel
V-gene	Association	Beta	P value	Beta	P value	Beta	P value
TRAV4	rs709054	0.276	0.026	0.722	7.33e-11	0.688	1.63e-08
TRAV12-2	HLA A*02	0.608	5.57e-07	0.59	5.85e-07	0.612	7.95e-08
TRAV39	rs2735069	-0.436	0.00952	-0.764	2.6e-06	-0.172	0.322
TRAV9-2	rs709053	0.205	0.0709	0.449	0.000163	0.363	0.00188
TRAV27	rs10947210	0.205	0.000449	0.898	1.08e-06	0.186	0.00144
TRBV19	rs2250287	0.186	0.000521	0.81	2.58e-11	0.772	1.18e-09
TRBV9	rs1071816	0.237	0.0412	0.571	1.77e-06	0.382	0.0008
TRBV5-6	rs1131156	0.338	0.00194	0.643	1.26e-08	0.375	0.000857
TRBV2	rs7760172	1.07	0.000474	1.14	1.09e-05	1.16	3.17e-05
TRBV10-3	HLA-DRB1 Y60	-0.378	0.00386	-0.582	1.89e-06	-0.485	0.000169

### Sheet: Supp Table 8
Supplementary Table 8. Tumour Reactivity Genes.
CXCR6
RGS1
CTLA4
PDCD1
TIGIT
LYST
TOX
SNAP47
VCAM1
HAVCR2
ENTPD1
TNFRSF9
SIRPG
CD27
FKBP1A
GBP2
CD38
NKG7
PRF1
HLA-DRB5

### Sheet: Supp Table 9
Supp Table 9 TRS vs HLA matching for different cell types
Pre-Treatment
cell	beta	se	anova p value
CD8.TEMRA.CMC1	0.0824378	0.088085	0.381604
CD8.TCM.CCL5	0.0292178	0.0646234	0.661436
CD8.TEM	0.154939	0.0459545	0.000714373
CD8.TCM	0.0130508	0.0621529	0.82282
CD8.TEMRA	0.179383	0.0685971	0.00902519
CD8.Naive	0.0317238	0.0687595	0.650274
CD8.Proliferating	-0.00767339	0.230851	0.985009
Post-Treatment
cell	beta	se	anova p value
CD8.TCM	0.114016	0.114016	0.0830922
CD8.TCM.CCL5	0.00227502	0.00227502	0.973613
CD8.TEM	0.105277	0.105277	0.019835
CD8.TEMRA	0.348597	0.348597	4.6798e-10
CD8.Naive	0.257613	0.257613	0.000525188
CD8.Proliferating	-0.00342317	-0.00342317	0.976022
CD8.TEMRA.CMC1	0.0247725	0.0247725	0.753387
